# The Drug Repurposing Encyclopedia (DRE): a web server for systematic drug repurposing across 20 organisms

**DOI:** 10.1101/2023.03.10.532084

**Authors:** Xuexin Li, Lu Pan, Laura Sanchez-Burgos, Daniela Hühn, Oscar Fernandez-Capetillo

**Affiliations:** Science for Life Laboratory, Division of Genome Biology, Department of Medical Biochemistry and Biophysics, Karolinska Institute, 171 21 Stockholm, Sweden; Department of Medical Epidemiology and Biostatistics, Karolinska Institutet, Solna, 17165, Sweden; Genomic Instability Group, Spanish National Cancer Research Centre (CNIO), Madrid 28029, Spain; Research Institute of Molecular Pathology (IMP), Vienna BioCenter (VBC), Vienna 1030, Austria

## Abstract

The identification of new therapeutic uses for compounds via computational or experimental approaches, which is widely known as drug repurposing, has the potential to develop novel therapies with pre-existing medicines, thereby reducing the time and costs associated with drug development. Today, several data-driven methodologies have been developed leading to databases that facilitate drug repurposing initiatives. However, no approach has systematically compared drug transcriptional profiles to those from a wide spectrum of human diseases or molecular pathways. Here, we present the Drug Repurposing Encyclopedia (DRE, https://www.drugrep.org), an interactive web server covering over 198M significant drug-signature associations across 20 organisms to allow users to carry out drug-repositioning analyses. DRE consists of 12 modules covering real-time drug-repurposing for user-provided transcriptional signatures; gene set enrichment analysis (GSEA) for all available drug transcriptomics profiles; as well as similarity analyses for provided gene sets across all database signatures. Collectively, DRE provides a one-stop comprehensive solution to help scientists interested in drug-repurposing studies.
