## Supplementary material for "The Drug Repurposing Encyclopedia (DRE): a web server for systematic drug repurposing across 20 organisms": Table 1

### Sheet: Table_1
Table 1. Summary statistics of pre- and post-processing of the molecular signatures of organisms from the MSigDB
Species	Species_Info	MSigDB_Sigs	Num_Drug_Pathway_Interactions	PAdj005_Drug_Pathway_Interactions
Anolis carolinensis	Carolina anole, green anole	32843	154033670	9020659
Bos taurus	bovine, cattle, cow, dairy cow, domestic cattle, domestic cow	32868	154150920	10974492
Caenorhabditis elegans	roundworm	32305	151510450	8020540
Canis lupus familiaris	dog, dogs	32850	154066500	10445367
Danio rerio	leopard danio, zebra danio, zebra fish, zebrafish	32850	154066500	10467726
Drosophila melanogaster	fruit fly	32526	152546940	9332450
Equus caballus	domestic horse, equine, horse	32869	154155610	10707200
Felis catus	cat, cats, domestic cat	32856	154094640	10035719
Gallus gallus	bantam, chicken, chickens, Gallus domesticus	32824	153944560	9006054
Homo sapiens	human	32880	154207200	11068644
Macaca mulatta	rhesus macaque, rhesus macaques, Rhesus monkey, rhesus monkeys	32869	154155610	10615330
Monodelphis domestica	gray short-tailed opossum	32862	154122780	9903244
Mus musculus	house mouse, mouse	32872	154169680	11007850
Ornithorhynchus anatinus	duck-billed platypus, duckbill platypus, platypus	32855	154089950	8763463
Pan troglodytes	chimpanzee	32872	154169680	10926346
Rattus norvegicus	brown rat, Norway rat, rat, rats	32871	154164990	10890481
Saccharomyces cerevisiae	baker's yeast, brewer's yeast, S. cerevisiae	28745	134814050	7714956
Schizosaccharomyces pombe 972h-	#N/A	29500	138355000	8876724
Sus scrofa	pig, pigs, swine, wild boar	32867	154146230	10654116
Xenopus tropicalis	tropical clawed frog, western clawed frog	32841	154024290	10217280
Sum		648825	3042989250	198648641
